# Glucose-dependent miR-125b is a negative regulator of β-cell function

**DOI:** 10.1101/2021.05.17.444559

**Authors:** Rebecca Cheung, Grazia Pizza, Pauline Chabosseau, Delphine Rolando, Alejandra Tomas, Thomas Burgoyne, Zhiyi Wu, Anna Salowka, Anusha Thapa, Annabel Macklin, Yufei Cao, Marie-Sophie Nguyen-Tu, Matthew T. Dickerson, David A. Jacobson, Piero Marchetti, James Shapiro, Lorenzo Piemonti, Eelco de Koning, Isabelle Leclerc, Karim Bouzakri, Kei Sakamoto, David M. Smith, Guy A. Rutter, Aida Martinez-Sanchez

**Author notes:** Authors contributed equally (Rebecca Cheung, Grazia Pizza). Corresponding author: Aida Martinez-Sanchez, PhD, Imperial College London, Du Cane Road, W12 0NN, London, UK.

## Abstract

Impaired pancreatic β-cell function and insulin secretion are hallmarks of type 2 diabetes. MicroRNAs are short non-coding RNAs that silence gene expression, vital for the development and function of β-cells. We have previously shown that β-cell specific deletion of the important energy sensor AMP-activated protein kinase (AMPK) results in increased miR-125b-5p levels. Nevertheless, the function of this miRNA in β-cells is unclear. We hypothesized that miR-125b-5p expression is regulated by glucose and that this miRNA mediates some of the deleterious effects of hyperglycaemia in β-cells. Here we show that islet miR-125b-5p expression is up-regulated by glucose in an AMPK-dependent manner and that short-term miR-125b-5p overexpression impairs glucose stimulated insulin secretion (GSIS) in the mouse insulinoma MIN6 cells and in human islets. An unbiased high-throughput screen in MIN6 cells identified multiple miR-125b-5p targets, including the transporter of lysosomal hydrolases *M6pr* and the mitochondrial fission regulator *Mtfp1*. Inactivation of miR-125b-5p in the human β-cell line EndoCβ-H1 shortened mitochondria and enhanced GSIS, whilst mice overexpressing miR-125b-5p selectively in β-cells (MIR125B-Tg) were hyperglycaemic and glucose intolerant. MIR125B-Tg β-cells contained enlarged lysosomal structures and showed reduced insulin content and secretion. Collectively, we identify miR-125b as a glucose-controlled regulator of organelle dynamics that modulates insulin secretion.

**Graphical abstract:** 
