## Supplementary material for "Glucose-dependent miR-125b is a negative regulator of β-cell function": Sup_Table4

### Sheet: DAVID_combinedanalysis_alldysre
Supplemental Table 2. DAVID clustering analysis of transcripts significantly dysregulated by miR-125b KO in ENDOCBH1-MIR125B-KO cells (T-RNA padj <0.1). Enriched UniProtein Keywords, Gene Ontology Terms and KEGGs Pathways were semantically clustered.
Annotation Cluster 1	Enrichment Score: 4.623064027455082
Category	Term	Count	%	PValue	Genes	List Total	Pop Hits	Pop Total	Fold Enrichment	Bonferroni	Benjamini	FDR
UP_KEYWORDS	Mitochondrion	82	11.0363	7.54e-10	SLC25A1, COX7B, CHPF, NDUFA11, MPG, ECI1, MRPS12, ALKBH7, ECSIT, CISD3, MRPL41, CHCHD5, TIMM17B, ACADS, BOK, COX8A, ENDOG, MRPS24, NDUFC2, LIG3, NME4, POLRMT, GCAT, MAPK8IP1, QTRT1, NDUFS8, NDUFS7, PLSCR3, TST, SCO2, SDHAF1, DNLZ, FKBP8, SLC25A10, NAT8L, AURKAIP1, NDUFB7, MTFP1, NAXE, NDUFB11, TIMM13, NDUFB2, IBA57, ARL2, COX7A2, UQCR11, MIEF2, COX5B, RNF5, HSD17B8, MRPL54, PRDX5, NTHL1, UCP2, RO…	731	1119	20581	2.06316	2.99e-07	1.5e-07	1.46e-07
GOTERM_CC_DIRECT	GO:0005743~mitochondrial inner membrane	39	5.24899	2.28e-06	SLC25A1, COX7B, NDUFB7, MTFP1, NDUFA11, NDUFB11, ECI1, MRPS12, TIMM13, NDUFB2, UQCR11, ECSIT, COX5B, MRPL54, MRPL41, UCP2, TIMM17B, ROMO1, CYC1, PRODH, SLC25A22, BOK, COX8A, MRPS24, NDUFA4, NDUFA3, MRPL28, NDUFC2, NME4, MRPL23, GCAT, SLC25A39, NDUFS7, TST, SCO2, NDUFAF3, SLC25A10, AURKAIP1, CDS2	692	441	18224	2.32897	0.000964	0.000965	0.000951
UP_KEYWORDS	Transit peptide	37	4.97981	0.000201	SLC25A1, COX7B, NAXE, NDUFB11, MPG, ECI1, MRPS12, NDUFB2, IBA57, COX7A2, ECSIT, ALKBH7, COX5B, CISD3, MRPL54, MRPL41, PRDX5, NTHL1, CYC1, PRODH, ACADS, COX8A, ENDOG, PET100, MRPS24, MRPL28, CHCHD10, LIG3, NME4, POLRMT, ACSF3, GCAT, ALDH4A1, NDUFS8, NDUFS7, SCO2, DNLZ	731	536	20581	1.94351	0.0766389	0.00888091	0.00863484
GOTERM_CC_DIRECT	GO:0005739~mitochondrion	74	9.95962	0.000891	COX7B, NDUFA11, ECI1, MRPS12, TCIRG1, ECSIT, CISD3, MRPL41, COMTD1, AKR7A2, BSG, MACROD1, ACADS, ABCD1, BOK, ACOT8, GPX1, ENDOG, MRPS24, NME3, LIG3, NME4, POLRMT, HDHD3, GCAT, CTU2, CTU1, NDUFS8, TST, SCO2, RPUSD1, SDHAF1, DNLZ, PTRH1, NAT8L, AURKAIP1, NDUFB7, MTFP1, NAXE, NDUFB11, RAB1B, TIMM13, TMEM160, MIEF2, COX5B, PRDX5, NTHL1, E2F1, ROMO1, COX14, CKB, CYC1, BAK1, PRODH, SLC25A22, MPST, FIS1…	692	1331	18224	1.46417	0.314251	0.0754151	0.0743454
GOTERM_CC_DIRECT	GO:0005759~mitochondrial matrix	21	2.82638	0.0248458	GPX1, CHPF, NAXE, ECI1, PYCR1, IBA57, ARL2, NME4, POLRMT, ALKBH7, ACSF3, HSD17B8, ALDH4A1, PRDX5, NDUFS8, NDUFS7, TST, SCO2, SDHAF1, PRODH, ACADS	692	327	18224	1.69126	0.999976	0.768871	0.757965
Annotation Cluster 2	Enrichment Score: 4.60400525057361
Category	Term	Count	%	PValue	Genes	List Total	Pop Hits	Pop Total	Fold Enrichment	Bonferroni	Benjamini	FDR
UP_KEYWORDS	Membrane	332	44.6837	2.9e-07	IFI27L1, IFI27L2, SLC35B2, SLC23A2, PGAP3, ZDHHC5, OGFOD3, SLC4A2, GOLGA3, COMTD1, HERC1, RUSC1, EVA1B, BSG, SLC12A6, SEC62, SLC34A3, UNC5A, PAQR4, FBXO2, SLC35C2, ALG3, SCRIB, MAPK8IP1, SIGIRR, BCAM, CLDN3, KCNQ2, NINJ1, CLDN7, ORAI3, CTXN1, CUTA, IGSF8, GRB7, TMEM161A, MTMR4, APH1A, TRPM2, SMIM11A, FAM171A2, GJC2, SYNGR2, SMIM11B, TSPAN4, SLC19A1, GSDMD, ABCA2, NTNG2, FIS1, PRRT3, TMEM86B, INTS…	731	7494	20581	1.24731	0.000115	3.83e-05	3.73e-05
UP_KEYWORDS	Transmembrane helix	251	33.782	1.94e-05	IFI27L1, IFI27L2, SLC35B2, SLC23A2, PGAP3, ZDHHC5, OGFOD3, SLC4A2, COMTD1, EVA1B, BSG, SLC12A6, SEC62, SLC34A3, UNC5A, PAQR4, SLC35C2, ALG3, SIGIRR, BCAM, CLDN3, KCNQ2, NINJ1, CLDN7, ORAI3, CTXN1, CUTA, IGSF8, TMEM161A, APH1A, TRPM2, SMIM11A, FAM171A2, GJC2, SYNGR2, SMIM11B, TSPAN4, SLC19A1, ABCA2, FIS1, PRRT3, TMEM86B, INTS1, TMEM198, CALY, FXYD3, FXYD2, C6ORF89, INTS5, FNDC10, PAM, CDS2, CD320,…	731	5634	20581	1.25431	0.00763712	0.00128095	0.00124546
UP_KEYWORDS	Transmembrane	251	33.782	2.51e-05	IFI27L1, IFI27L2, SLC35B2, SLC23A2, PGAP3, ZDHHC5, OGFOD3, SLC4A2, COMTD1, EVA1B, BSG, SLC12A6, SEC62, SLC34A3, UNC5A, PAQR4, SLC35C2, ALG3, SIGIRR, BCAM, CLDN3, KCNQ2, NINJ1, CLDN7, ORAI3, CTXN1, CUTA, IGSF8, TMEM161A, APH1A, TRPM2, SMIM11A, FAM171A2, GJC2, SYNGR2, SMIM11B, TSPAN4, SLC19A1, ABCA2, FIS1, PRRT3, TMEM86B, INTS1, TMEM198, CALY, FXYD3, FXYD2, C6ORF89, INTS5, FNDC10, PAM, CDS2, CD320,…	731	5651	20581	1.25054	0.00989081	0.00142358	0.00138413
GOTERM_CC_DIRECT	GO:0016021~integral component of membrane	230	30.9556	0.00272586	IFI27L1, IFI27L2, SLC35B2, SLC23A2, PGAP3, ZDHHC5, OGFOD3, SLC4A2, COMTD1, EVA1B, BSG, SLC12A6, SEC62, SLC34A3, UNC5A, PAQR4, SLC35C2, ALG3, SIGIRR, BCAM, CLDN3, NINJ1, CLDN7, ORAI3, CTXN1, CUTA, IGSF8, TMEM161A, APH1A, TRPM2, SMIM11A, FAM171A2, GJC2, SYNGR2, SMIM11B, TSPAN4, ABCA2, PRRT3, TMEM86B, INTS1, TMEM198, FXYD3, C6ORF89, INTS5, FNDC10, PAM, CDS2, CD320, TMEM151A, COX7B, PIGQ, TMEM53, NAT…	692	5163	18224	1.17318	0.68482	0.155604	0.153397
Annotation Cluster 3	Enrichment Score: 2.8555695494889406
Category	Term	Count	%	PValue	Genes	List Total	Pop Hits	Pop Total	Fold Enrichment	Bonferroni	Benjamini	FDR
GOTERM_CC_DIRECT	GO:0005743~mitochondrial inner membrane	39	5.24899	2.28e-06	SLC25A1, COX7B, NDUFB7, MTFP1, NDUFA11, NDUFB11, ECI1, MRPS12, TIMM13, NDUFB2, UQCR11, ECSIT, COX5B, MRPL54, MRPL41, UCP2, TIMM17B, ROMO1, CYC1, PRODH, SLC25A22, BOK, COX8A, MRPS24, NDUFA4, NDUFA3, MRPL28, NDUFC2, NME4, MRPL23, GCAT, SLC25A39, NDUFS7, TST, SCO2, NDUFAF3, SLC25A10, AURKAIP1, CDS2	692	441	18224	2.32897	0.000964	0.000965	0.000951
KEGG_PATHWAY	hsa00190:Oxidative phosphorylation	18	2.42261	1.14e-05	COX8A, COX7B, ATP6V0B, NDUFB7, NDUFA11, NDUFB11, NDUFA4, NDUFA3, NDUFB2, NDUFC2, COX7A2, UQCR11, TCIRG1, COX5B, NDUFS8, NDUFS7, CYC1, ATP6V1F	265	133	6879	3.51318	0.00250317	0.00122737	0.00122737
UP_KEYWORDS	Mitochondrion inner membrane	26	3.49933	1.27e-05	SLC25A1, COX7B, NDUFB7, MTFP1, NDUFA11, NDUFB11, TIMM13, NDUFB2, COX7A2, UQCR11, COX5B, UCP2, TIMM17B, ROMO1, CYC1, SLC25A22, BOK, COX8A, UQCC3, NDUFA4, NDUFA3, NDUFC2, SLC25A39, NDUFAF3, SLC25A10, CDS2	731	270	20581	2.71118	0.00500589	0.00100622	0.000978
KEGG_PATHWAY	hsa04932:Non-alcoholic fatty liver disease (NAFLD)	19	2.5572	1.67e-05	COX8A, CEBPA, COX7B, NDUFB7, NDUFA11, NDUFB11, NDUFA4, NDUFA3, NDUFB2, NDUFC2, COX7A2, UQCR11, COX5B, INS, NDUFS8, NDUFS7, BAX, CYC1, MAP3K11	265	151	6879	3.2663	0.00367537	0.00122737	0.00122737
UP_KEYWORDS	Respiratory chain	11	1.48048	6.92e-05	NDUFS8, NDUFB7, NDUFS7, NDUFA11, NDUFA4, NDUFB11, NDUFA3, NDUFB2, NDUFC2, UQCR11, CYC1	731	63	20581	4.91588	0.0270168	0.00343208	0.00333699
KEGG_PATHWAY	hsa05010:Alzheimer's disease	19	2.5572	7.08e-05	COX8A, PSENEN, COX7B, NDUFB7, LRP1, NDUFA11, NDUFB11, NDUFA4, BAD, NDUFA3, NDUFB2, NDUFC2, COX7A2, UQCR11, COX5B, APH1A, NDUFS8, NDUFS7, CYC1	265	168	6879	2.93578	0.0154647	0.00389624	0.00389624
KEGG_PATHWAY	hsa05016:Huntington's disease	19	2.5572	0.000386	COX8A, COX7B, NDUFB7, HIP1, NDUFA11, NDUFB11, NDUFA4, NDUFA3, NDUFB2, NDUFC2, COX7A2, UQCR11, COX5B, NDUFS8, NDUFS7, SP1, BAX, CYC1, POLR2L	265	192	6879	2.56881	0.0814496	0.0121346	0.0121346
GOTERM_BP_DIRECT	GO:0006120~mitochondrial electron transport, NADH to ubiquinone	9	1.21131	0.000412	NDUFS8, NDUFB7, NDUFS7, NDUFA11, NDUFA4, NDUFB11, NDUFA3, NDUFB2, NDUFC2	626	49	16792	4.92691	0.631206	0.307497	0.30737
GOTERM_CC_DIRECT	GO:0005747~mitochondrial respiratory chain complex I	9	1.21131	0.000467	NDUFS8, NDUFB7, NDUFS7, NDUFA11, NDUFA4, NDUFB11, NDUFA3, NDUFB2, NDUFC2	692	49	18224	4.83709	0.179313	0.065856	0.0649218
GOTERM_BP_DIRECT	GO:0032981~mitochondrial respiratory chain complex I assembly	10	1.3459	0.000508	NDUFS8, NDUFB7, NDUFS7, NDUFA11, NDUFB11, NDUFA3, NDUFB2, NDUFAF3, NDUFC2, ECSIT	626	63	16792	4.25782	0.707944	0.307497	0.30737
KEGG_PATHWAY	hsa05012:Parkinson's disease	15	2.01884	0.00104526	COX8A, COX7B, NDUFB7, NDUFA11, NDUFB11, NDUFA4, NDUFA3, NDUFB2, NDUFC2, COX7A2, UQCR11, COX5B, NDUFS8, NDUFS7, CYC1	265	142	6879	2.74209	0.205529	0.0287448	0.0287448
UP_KEYWORDS	Electron transport	12	1.61507	0.00157636	NDUFS8, NDUFB7, NDUFS7, NDUFA11, NDUFA4, NDUFB11, NDUFA3, NDUFB2, NDUFC2, UQCR11, CYC1, CYB561D2	731	108	20581	3.12829	0.464595	0.0521513	0.0507063
GOTERM_MF_DIRECT	GO:0008137~NADH dehydrogenase (ubiquinone) activity	7	0.942127	0.0085414	NDUFS8, NDUFB7, NDUFS7, NDUFA4, NDUFA3, NDUFB2, NDUFC2	631	48	16881	3.90145	0.99904	1	1
GOTERM_MF_DIRECT	GO:0004129~cytochrome-c oxidase activity	5	0.672948	0.0243817	COX8A, COX7B, NDUFA4, COX7A2, COX5B	631	30	16881	4.4588	1	1	1
UP_KEYWORDS	Leigh syndrome	4	0.538358	0.032317	NDUFS8, NDUFS7, NDUFA4, SCO2	731	20	20581	5.63092	0.999998	0.436791	0.424689
UP_KEYWORDS	Ubiquinone	5	0.672948	0.0344201	NDUFS8, NDUFS7, NDUFA4, NDUFA3, NDUFB2	731	35	20581	4.02208	0.999999	0.440799	0.428586
GOTERM_BP_DIRECT	GO:0006123~mitochondrial electron transport, cytochrome c to oxygen	4	0.538358	0.0365106	COX8A, COX7B, NDUFA4, COX5B	626	20	16792	5.36486	1	1	1
KEGG_PATHWAY	hsa04260:Cardiac muscle contraction	7	0.942127	0.0672339	COX8A, COX7B, FXYD2, COX7A2, UQCR11, CYC1, COX5B	265	75	6879	2.42279	1	1	1
GOTERM_BP_DIRECT	GO:1902600~hydrogen ion transmembrane transport	6	0.807537	0.0762001	SLC36A1, COX8A, COX7B, NDUFA4, COX7A2, UQCR11	626	61	16792	2.63845	1	1	1
GOTERM_CC_DIRECT	GO:0005751~mitochondrial respiratory chain complex IV	3	0.403769	0.0849558	COX8A, NDUFA4, COX5B	692	13	18224	6.07737	1	1	0.988152
GOTERM_CC_DIRECT	GO:0070469~respiratory chain	3	0.403769	0.174528	NDUFC2, UQCR11, CYC1	692	20	18224	3.95029	1	1	0.988152
Annotation Cluster 4	Enrichment Score: 2.853999849814334
Category	Term	Count	%	PValue	Genes	List Total	Pop Hits	Pop Total	Fold Enrichment	Bonferroni	Benjamini	FDR
UP_KEYWORDS	Ribosomal protein	21	2.82638	9.88e-06	RPS9, RPL36A-HNRNPH2, MRPS24, RPS19BP1, RPLP1, MRPS12, MRPL28, MRPL23, RPL8, MRPL54, MRPL41, RPS6KA4, RPS28, RPL18A, RPL36, RPL38, RPS2, FAU, RPL37, RPL28, RPS21	731	185	20581	3.19593	0.00390475	0.000981	0.000953
GOTERM_MF_DIRECT	GO:0003735~structural constituent of ribosome	23	3.09556	3.07e-05	SLC25A1, RPS9, RPL36A-HNRNPH2, MRPS24, RPLP1, MRPS12, MRPL28, MRPL23, RPL8, MRPL41, RPS28, SLC25A39, RPL18A, UCP2, RPL36, RPL38, SLC25A10, RPS2, FAU, RPL37, SLC25A22, RPL28, RPS21	631	222	16881	2.77168	0.0245882	0.0248952	0.0248952
GOTERM_BP_DIRECT	GO:0006364~rRNA processing	22	2.96097	5.17e-05	RPS9, CDKN2A, RPLP1, WDR18, DIS3L, CHD7, RPL8, RRP9, BOP1, TBL3, RPS28, EXOSC4, EXOSC10, RPL18A, RPL36, RPL38, RPS2, FAU, RPL37, RPP25, RPL28, RPS21	626	214	16792	2.75764	0.117588	0.125042	0.12499
GOTERM_CC_DIRECT	GO:0005840~ribosome	18	2.42261	0.000196	RPS9, RPL36A-HNRNPH2, RPS19BP1, RPLP1, MRPL23, RPL8, NLE1, MRPL54, RPS6KA4, RPS28, RPL18A, RPL36, RPL38, RPS2, FAU, RPL37, RPL28, RPS21	692	166	18224	2.85563	0.0794507	0.0413883	0.0408013
GOTERM_BP_DIRECT	GO:0006412~translation	23	3.09556	0.000204	SLC25A1, RPS9, RPL36A-HNRNPH2, MRPS24, RPLP1, MRPS12, MRPL28, MRPL23, RPL8, MRPL41, RPS28, SLC25A39, RPL18A, UCP2, RPL36, RPL38, SLC25A10, RPS2, FAU, RPL37, SLC25A22, RPL28, RPS21	626	253	16792	2.43857	0.389719	0.24679	0.246688
KEGG_PATHWAY	hsa03010:Ribosome	16	2.15343	0.000207	RPS9, RPL36A-HNRNPH2, RPLP1, MRPS12, MRPL28, MRPL23, RPL8, RPS28, RPL18A, RPL36, RPL38, RPS2, FAU, RPL37, RPL28, RPS21	265	136	6879	3.05394	0.0444676	0.00909637	0.00909637
UP_KEYWORDS	Ribonucleoprotein	24	3.23015	0.000384	RPS9, RPL36A-HNRNPH2, MRPS24, RPS19BP1, RPLP1, MRPS12, MRPL28, MRPL23, RPL8, FBLL1, MRPL54, RRP9, MRPL41, RPS6KA4, RPS28, RPL18A, PCBP4, RPL36, RPL38, RPS2, FAU, RPL37, RPL28, RPS21	731	296	20581	2.2828	0.141166	0.0146615	0.0142552
GOTERM_BP_DIRECT	GO:0006614~SRP-dependent cotranslational protein targeting to membrane	12	1.61507	0.000728	RPS28, RPS9, RPL18A, RPLP1, RPL36, RPL38, FAU, RPL37, RPS2, RPL8, RPS21, RPL28	626	94	16792	3.42438	0.828654	0.35254	0.352394
GOTERM_BP_DIRECT	GO:0000184~nuclear-transcribed mRNA catabolic process, nonsense-mediated decay	13	1.74966	0.00160121	RPS9, RPLP1, RPL8, RPS28, EXOSC10, RPL18A, RPL36, RPL38, RPS2, FAU, RPL37, RPL28, RPS21	626	119	16792	2.93038	0.979342	0.645822	0.645555
GOTERM_BP_DIRECT	GO:0019083~viral transcription	12	1.61507	0.0030392	RPS28, RPS9, RPL18A, RPLP1, RPL36, RPL38, FAU, RPL37, RPS2, RPL8, RPS21, RPL28	626	112	16792	2.87403	0.99937	0.919358	0.918978
GOTERM_CC_DIRECT	GO:0015935~small ribosomal subunit	6	0.807537	0.00311558	RPS28, RPS9, MRPS12, FAU, RPS2, RPS21	692	27	18224	5.85228	0.732851	0.155604	0.153397
GOTERM_BP_DIRECT	GO:0006413~translational initiation	13	1.74966	0.00514039	RPS9, RPLP1, RPL8, RPS28, EIF6, RPL18A, RPL36, RPL38, RPS2, FAU, RPL37, RPL28, RPS21	626	137	16792	2.54537	0.999996	1	1
GOTERM_CC_DIRECT	GO:0022625~cytosolic large ribosomal subunit	8	1.07672	0.0143145	RPL36A-HNRNPH2, RPL18A, RPLP1, RPL36, RPL38, RPL37, RPL8, RPL28	692	68	18224	3.09827	0.997754	0.550457	0.542649
GOTERM_CC_DIRECT	GO:0022627~cytosolic small ribosomal subunit	5	0.672948	0.107925	RPS28, RPS9, FAU, RPS2, RPS21	692	48	18224	2.74326	1	1	0.988152
UP_KEYWORDS	rRNA-binding	3	0.403769	0.208673	RPS9, RPL37, RPL8	731	24	20581	3.51932	1	1	0.974747
GOTERM_BP_DIRECT	GO:0002181~cytoplasmic translation	3	0.403769	0.23813	RPLP1, RPL36, RPL8	626	25	16792	3.21891	1	1	1
Annotation Cluster 5	Enrichment Score: 2.13233932950806
Category	Term	Count	%	PValue	Genes	List Total	Pop Hits	Pop Total	Fold Enrichment	Bonferroni	Benjamini	FDR
KEGG_PATHWAY	hsa04122:Sulfur relay system	5	0.672948	0.000371	MPST, CTU2, CTU1, TST, URM1	265	10	6879	12.9792	0.0783595	0.0121346	0.0121346
GOTERM_BP_DIRECT	GO:0032447~protein urmylation	3	0.403769	0.00789432	CTU2, CTU1, URM1	626	4	16792	20.1182	1	1	1
GOTERM_BP_DIRECT	GO:0034227~tRNA thio-modification	3	0.403769	0.00789432	CTU2, CTU1, URM1	626	4	16792	20.1182	1	1	1
UP_KEYWORDS	tRNA processing	9	1.21131	0.00983495	TSEN34, QTRT1, CTU2, CTU1, URM1, RPP25, PUSL1, TRMT61A, LAGE3	731	84	20581	3.01656	0.980038	0.185927	0.180776
GOTERM_BP_DIRECT	GO:0006400~tRNA modification	5	0.672948	0.0168891	QTRT1, CTU2, CTU1, URM1, TRMT61A	626	27	16792	4.96746	1	1	1
GOTERM_BP_DIRECT	GO:0002098~tRNA wobble uridine modification	3	0.403769	0.0418572	CTU2, CTU1, URM1	626	9	16792	8.94143	1	1	1
Annotation Cluster 6	Enrichment Score: 2.0936080591399437
Category	Term	Count	%	PValue	Genes	List Total	Pop Hits	Pop Total	Fold Enrichment	Bonferroni	Benjamini	FDR
GOTERM_CC_DIRECT	GO:0005789~endoplasmic reticulum membrane	53	7.13324	0.000649	GPSM1, GPAA1, PIGQ, TM7SF2, TMEM147, MFSD3, TMED1, SEC62, SLC37A4, BOK, PSKH1, VKORC1, PSENEN, CERS4, PCYT1A, SHISA5, ALG3, AGTRAP, TMC6, MAPK8IP1, DPM2, DPM3, PITPNM1, FKBP8, CERS1, SLC27A5, SLC27A4, RTN2, NOTCH1, DERL3, RAB1B, RNF5, AGPAT2, LMF2, APH1A, TMEM129, TMEM208, CDIPT, PEX16, HSD3B7, SDF2L1, ATP8B2, TMEM132A, YIF1A, YIF1B, G6PC2, G6PC3, FXYD3, BAX, DEGS2, SEC24D, PNPLA2, CDS2	692	862	18224	1.61922	0.240271	0.0686759	0.0677018
UP_KEYWORDS	Endoplasmic reticulum	54	7.26783	0.00855724	GPSM1, PGAP3, GPAA1, TM7SF2, TMEM147, TMED1, SEC62, SLC37A4, BOK, PSKH1, VKORC1, PSENEN, CERS4, SSR4, FBXO2, SHISA5, ALG3, AGTRAP, P3H3, TMC6, MAPK8IP1, DPM2, DPM3, TRAPPC6A, PITPNM1, CERCAM, NAT8L, CERS1, SLC27A5, SLC27A4, RTN2, DERL3, RNF5, AGPAT2, LMF2, APH1A, PDZD2, TMEM129, TMEM208, CDIPT, PEX16, HSD3B7, SDF2L1, ATP8B2, TRAPPC5, TMEM132A, HPS6, YIF1A, G6PC2, G6PC3, JSRP1, DEGS2, SEC24D, FGFR4	731	1067	20581	1.42488	0.966735	0.185927	0.180776
GOTERM_CC_DIRECT	GO:0005783~endoplasmic reticulum	40	5.38358	0.0942579	RTN2, RTN4R, FURIN, AGPAT2, TM7SF2, APH1A, PDZD2, HYAL2, TMEM129, TMED1, BAK1, SLC37A4, SEC62, BOK, PEX16, SLC36A1, PSENEN, FIS1, CERS4, SSR4, FBXO2, TRAPPC5, TMEM132A, ZDHHC12, ALG3, HPS6, P3H3, TMC6, DPM3, TRAPPC6A, BAX, STUB1, FGFR4, KCTD17, CERS1, SLC27A5, EMID1, GRINA, CD320, SLC27A4	692	828	18224	1.27223	1	1	0.988152
Annotation Cluster 7	Enrichment Score: 1.6848307395879534
Category	Term	Count	%	PValue	Genes	List Total	Pop Hits	Pop Total	Fold Enrichment	Bonferroni	Benjamini	FDR
GOTERM_BP_DIRECT	GO:0001836~release of cytochrome c from mitochondria	5	0.672948	0.00957815	FIS1, BAD, BAX, BAK1, BOK	626	23	16792	5.83137	1	1	1
GOTERM_BP_DIRECT	GO:0008053~mitochondrial fusion	4	0.538358	0.0276014	FIS1, BAX, MIEF2, BAK1	626	18	16792	5.96095	1	1	1
GOTERM_BP_DIRECT	GO:0032471~negative regulation of endoplasmic reticulum calcium ion concentration	3	0.403769	0.0333652	FIS1, BAX, BAK1	626	8	16792	10.0591	1	1	1
Annotation Cluster 8	Enrichment Score: 1.4141772872596945
Category	Term	Count	%	PValue	Genes	List Total	Pop Hits	Pop Total	Fold Enrichment	Bonferroni	Benjamini	FDR
GOTERM_CC_DIRECT	GO:0030176~integral component of endoplasmic reticulum membrane	11	1.48048	0.0061053	RTN2, DPM2, SLC35B2, DPM3, G6PC2, G6PC3, DERL3, FKBP8, SLC37A4, SLC27A5, TM7SF2	692	104	18224	2.78546	0.925014	0.258254	0.254591
KEGG_PATHWAY	hsa04973:Carbohydrate digestion and absorption	5	0.672948	0.0760432	G6PC2, G6PC3, FXYD2, SLC37A4, TAS1R3	265	42	6879	3.0903	1	1	1
GOTERM_BP_DIRECT	GO:0015758~glucose transport	4	0.538358	0.123226	G6PC2, G6PC3, SLC37A4, INS	626	33	16792	3.25143	1	1	1
Annotation Cluster 9	Enrichment Score: 1.394545252334657
Category	Term	Count	%	PValue	Genes	List Total	Pop Hits	Pop Total	Fold Enrichment	Bonferroni	Benjamini	FDR
UP_KEYWORDS	Notch signaling pathway	7	0.942127	0.00904403	APH1A, PSENEN, MESP1, NOTCH1, NEURL1, NLE1, DLL3	731	51	20581	3.86435	0.972614	0.185927	0.180776
GOTERM_BP_DIRECT	GO:0007219~Notch signaling pathway	9	1.21131	0.0652112	APH1A, PSENEN, MESP1, CEBPA, NOTCH1, NEURL1, EPN1, NLE1, DLL3	626	115	16792	2.09929	1	1	1
KEGG_PATHWAY	hsa04330:Notch signaling pathway	5	0.672948	0.111091	LFNG, APH1A, PSENEN, NOTCH1, DLL3	265	48	6879	2.70401	1	1	1
Annotation Cluster 10	Enrichment Score: 1.3659274820289973
Category	Term	Count	%	PValue	Genes	List Total	Pop Hits	Pop Total	Fold Enrichment	Bonferroni	Benjamini	FDR
GOTERM_BP_DIRECT	GO:1901030~positive regulation of mitochondrial outer membrane permeabilization involved in apoptotic signaling pathway	4	0.538358	0.00506205	SIVA1, BAX, BAK1, BOK	626	10	16792	10.7297	0.999995	1	1
GOTERM_BP_DIRECT	GO:0001836~release of cytochrome c from mitochondria	5	0.672948	0.00957815	FIS1, BAD, BAX, BAK1, BOK	626	23	16792	5.83137	1	1	1
GOTERM_BP_DIRECT	GO:0008630~intrinsic apoptotic signaling pathway in response to DNA damage	6	0.807537	0.0297802	PCBP4, BAD, E2F1, BAX, BAK1, BOK	626	47	16792	3.42438	1	1	1
GOTERM_BP_DIRECT	GO:0008635~activation of cysteine-type endopeptidase activity involved in apoptotic process by cytochrome c	3	0.403769	0.0418572	BAX, BAK1, BOK	626	9	16792	8.94143	1	1	1
GOTERM_BP_DIRECT	GO:2001244~positive regulation of intrinsic apoptotic signaling pathway	4	0.538358	0.123226	FIS1, BAD, BAX, BOK	626	33	16792	3.25143	1	1	1
GOTERM_BP_DIRECT	GO:0097192~extrinsic apoptotic signaling pathway in absence of ligand	4	0.538358	0.131625	BAD, BAX, BAK1, BOK	626	34	16792	3.1558	1	1	1
GOTERM_BP_DIRECT	GO:0090200~positive regulation of release of cytochrome c from mitochondria	3	0.403769	0.280003	BAD, BAX, BAK1	626	28	16792	2.87403	1	1	1
Annotation Cluster 11	Enrichment Score: 1.2223591860459455
Category	Term	Count	%	PValue	Genes	List Total	Pop Hits	Pop Total	Fold Enrichment	Bonferroni	Benjamini	FDR
UP_KEYWORDS	Lipid biosynthesis	13	1.74966	0.00978892	CERS4, ISYNA1, PCYT1A, PTGES2, HSD17B8, AGPAT2, TM7SF2, PMVK, MVD, DEGS2, CDIPT, CERS1, CDS2	731	156	20581	2.34622	0.979667	0.185927	0.180776
UP_KEYWORDS	Phospholipid biosynthesis	5	0.672948	0.0745581	ISYNA1, PCYT1A, CDIPT, AGPAT2, CDS2	731	45	20581	3.12829	1	0.732773	0.71247
UP_KEYWORDS	Phospholipid metabolism	5	0.672948	0.0951767	ISYNA1, PCYT1A, CDIPT, AGPAT2, CDS2	731	49	20581	2.87292	1	0.83967	0.816405
GOTERM_BP_DIRECT	GO:0008654~phospholipid biosynthetic process	4	0.538358	0.185696	ISYNA1, PCYT1A, CDIPT, AGPAT2	626	40	16792	2.68243	1	1	1
Annotation Cluster 12	Enrichment Score: 1.2116442051286491
Category	Term	Count	%	PValue	Genes	List Total	Pop Hits	Pop Total	Fold Enrichment	Bonferroni	Benjamini	FDR
UP_KEYWORDS	Vitamin C	4	0.538358	0.032317	EGLN2, OGFOD3, P3H3, PAM	731	20	20581	5.63092	0.999998	0.436791	0.424689
GOTERM_MF_DIRECT	GO:0031418~L-ascorbic acid binding	4	0.538358	0.0417315	EGLN2, OGFOD3, P3H3, PAM	631	21	16881	5.09577	1	1	1
UP_KEYWORDS	Dioxygenase	6	0.807537	0.171859	KDM5D, EGLN2, HAAO, OGFOD3, P3H3, ALKBH7	731	83	20581	2.03527	1	1	0.974747
Annotation Cluster 13	Enrichment Score: 1.1280404948483282
Category	Term	Count	%	PValue	Genes	List Total	Pop Hits	Pop Total	Fold Enrichment	Bonferroni	Benjamini	FDR
GOTERM_MF_DIRECT	GO:0098641~cadherin binding involved in cell-cell adhesion	18	2.42261	0.0448628	LYPLA2, CTNND1, SCRIB, CBL, CORO1B, EPN2, SLC9A3R2, GOLGA3, GIPC1, BSG, FLNA, PAK6, EPS8L2, RPS2, ALDOA, SPTBN2, PAK4, PLEC	631	290	16881	1.66052	1	1	1
GOTERM_CC_DIRECT	GO:0005913~cell-cell adherens junction	19	2.5572	0.0672698	LYPLA2, CTNND1, SCRIB, CBL, CORO1B, EPN2, SLC9A3R2, GOLGA3, GIPC1, BSG, ZYX, FLNA, PAK6, EPS8L2, RPS2, ALDOA, SPTBN2, PAK4, PLEC	692	323	18224	1.54913	1	1	0.988152
GOTERM_BP_DIRECT	GO:0098609~cell-cell adhesion	15	2.01884	0.136827	LYPLA2, CBL, CORO1B, EPN2, SLC9A3R2, GOLGA3, GIPC1, BSG, PAK6, EPS8L2, RPS2, ALDOA, SPTBN2, PAK4, PLEC	626	271	16792	1.48474	1	1	1
Annotation Cluster 14	Enrichment Score: 1.110068952946487
Category	Term	Count	%	PValue	Genes	List Total	Pop Hits	Pop Total	Fold Enrichment	Bonferroni	Benjamini	FDR
UP_KEYWORDS	Heparan sulfate	4	0.538358	0.0176236	GPC1, SPOCK2, AGRN, HSPG2	731	16	20581	7.03865	0.999125	0.318026	0.309214
UP_KEYWORDS	Extracellular matrix	16	2.15343	0.042444	LAMA5, COL18A1, WNT5B, HSPG2, MMP11, MFAP4, ENAM, SPOCK2, MFAP2, EMILIN3, TFF3, TNR, VWA1, AGRN, EMID1, WNT4	731	258	20581	1.74602	1	0.504566	0.490586
GOTERM_BP_DIRECT	GO:0006027~glycosaminoglycan catabolic process	4	0.538358	0.070782	GPC1, HYAL2, AGRN, HSPG2	626	26	16792	4.12681	1	1	1
GOTERM_CC_DIRECT	GO:0005796~Golgi lumen	8	1.07672	0.0722275	MMP11, WNT5B, GPC1, FURIN, AGRN, HSPG2, WNT4, INS	692	96	18224	2.19461	1	1	0.988152
GOTERM_BP_DIRECT	GO:0001523~retinoid metabolic process	6	0.807537	0.0762001	LRP1, GPC1, APOC3, AGRN, HSPG2, STRA6	626	61	16792	2.63845	1	1	1
GOTERM_BP_DIRECT	GO:0030203~glycosaminoglycan metabolic process	4	0.538358	0.0917888	B3GAT3, GPC1, AGRN, HSPG2	626	29	16792	3.6999	1	1	1
UP_KEYWORDS	Proteoglycan	5	0.672948	0.0951767	GPC1, SPOCK2, TNR, AGRN, HSPG2	731	49	20581	2.87292	1	0.83967	0.816405
GOTERM_BP_DIRECT	GO:0030198~extracellular matrix organization	11	1.48048	0.195939	LAMA5, COL18A1, TMPRSS6, SPOCK2, BSG, MFAP2, TNR, VWA1, FURIN, AGRN, HSPG2	626	196	16792	1.50544	1	1	1
GOTERM_BP_DIRECT	GO:0006024~glycosaminoglycan biosynthetic process	4	0.538358	0.204855	B3GAT3, GPC1, AGRN, HSPG2	626	42	16792	2.55469	1	1	1
Annotation Cluster 15	Enrichment Score: 1.1003341614596924
Category	Term	Count	%	PValue	Genes	List Total	Pop Hits	Pop Total	Fold Enrichment	Bonferroni	Benjamini	FDR
UP_KEYWORDS	Lipid biosynthesis	13	1.74966	0.00978892	CERS4, ISYNA1, PCYT1A, PTGES2, HSD17B8, AGPAT2, TM7SF2, PMVK, MVD, DEGS2, CDIPT, CERS1, CDS2	731	156	20581	2.34622	0.979667	0.185927	0.180776
UP_KEYWORDS	Steroid biosynthesis	4	0.538358	0.126361	PMVK, MVD, HSD17B8, TM7SF2	731	35	20581	3.21767	1	0.964714	0.937984
UP_KEYWORDS	Cholesterol biosynthesis	3	0.403769	0.144638	PMVK, MVD, TM7SF2	731	19	20581	4.44546	1	1	0.974747
UP_KEYWORDS	Sterol biosynthesis	3	0.403769	0.221837	PMVK, MVD, TM7SF2	731	25	20581	3.37855	1	1	0.974747
Annotation Cluster 16	Enrichment Score: 1.058609297018133
Category	Term	Count	%	PValue	Genes	List Total	Pop Hits	Pop Total	Fold Enrichment	Bonferroni	Benjamini	FDR
GOTERM_MF_DIRECT	GO:0000175~3'-5'-exoribonuclease activity	4	0.538358	0.0367599	PAN2, EXOSC4, EXOSC10, DIS3L	631	20	16881	5.35055	1	1	1
UP_KEYWORDS	Exosome	3	0.403769	0.0756768	EXOSC4, EXOSC10, DIS3L	731	13	20581	6.49721	1	0.732773	0.71247
GOTERM_BP_DIRECT	GO:0090503~RNA phosphodiester bond hydrolysis, exonucleolytic	4	0.538358	0.0845242	PAN2, EXOSC4, EXOSC10, DIS3L	626	28	16792	3.83204	1	1	1
GOTERM_CC_DIRECT	GO:0000176~nuclear exosome (RNase complex)	3	0.403769	0.108882	EXOSC4, EXOSC10, DIS3L	692	15	18224	5.26705	1	1	0.988152
UP_KEYWORDS	Nuclease	8	1.07672	0.198919	TSEN34, PAN2, EXOSC10, ENDOG, RNASEK, NTHL1, DIS3L, JUNB	731	134	20581	1.68087	1	1	0.974747
Annotation Cluster 17	Enrichment Score: 0.9884466569169196
Category	Term	Count	%	PValue	Genes	List Total	Pop Hits	Pop Total	Fold Enrichment	Bonferroni	Benjamini	FDR
UP_KEYWORDS	Lipid biosynthesis	13	1.74966	0.00978892	CERS4, ISYNA1, PCYT1A, PTGES2, HSD17B8, AGPAT2, TM7SF2, PMVK, MVD, DEGS2, CDIPT, CERS1, CDS2	731	156	20581	2.34622	0.979667	0.185927	0.180776
KEGG_PATHWAY	hsa04071:Sphingolipid signaling pathway	8	1.07672	0.177326	CERS4, PDPK1, BAX, RAC3, DEGS2, S1PR2, CTSD, CERS1	265	120	6879	1.73057	1	1	1
GOTERM_BP_DIRECT	GO:0046513~ceramide biosynthetic process	3	0.403769	0.23813	CERS4, DEGS2, CERS1	626	25	16792	3.21891	1	1	1
KEGG_PATHWAY	hsa00600:Sphingolipid metabolism	4	0.538358	0.269086	CERS4, GAL3ST1, DEGS2, CERS1	265	47	6879	2.20923	1	1	1
Annotation Cluster 18	Enrichment Score: 0.9438593406814926
Category	Term	Count	%	PValue	Genes	List Total	Pop Hits	Pop Total	Fold Enrichment	Bonferroni	Benjamini	FDR
GOTERM_BP_DIRECT	GO:0015992~proton transport	6	0.807537	0.0348697	ATP6V0B, MFSD3, UCP2, TCIRG1, SLC2A6, ATP6V1F	626	49	16792	3.28461	1	1	1
GOTERM_BP_DIRECT	GO:0008286~insulin receptor signaling pathway	7	0.942127	0.0702579	ATP6V0B, IGF2, TCIRG1, SOCS7, SH2B2, ATP6V1F, INS	626	78	16792	2.40731	1	1	1
GOTERM_MF_DIRECT	GO:0015078~hydrogen ion transmembrane transporter activity	4	0.538358	0.115719	SLC36A1, ATP6V0B, TCIRG1, ATP6V1F	631	32	16881	3.3441	1	1	1
GOTERM_MF_DIRECT	GO:0046961~proton-transporting ATPase activity, rotational mechanism	3	0.403769	0.25305	ATP6V0B, TCIRG1, ATP6V1F	631	26	16881	3.08686	1	1	1
GOTERM_BP_DIRECT	GO:0090383~phagosome acidification	3	0.403769	0.266041	ATP6V0B, TCIRG1, ATP6V1F	626	27	16792	2.98048	1	1	1
Annotation Cluster 19	Enrichment Score: 0.927783345433473
Category	Term	Count	%	PValue	Genes	List Total	Pop Hits	Pop Total	Fold Enrichment	Bonferroni	Benjamini	FDR
GOTERM_CC_DIRECT	GO:0014069~postsynaptic density	13	1.74966	0.0479884	DMTN, HOMER1, PDPK1, MAPK8IP2, NRGN, SHARPIN, DLG3, RUSC1, CAMK2N1, LRFN1, PALM, NEURL1, DLGAP3	692	184	18224	1.86064	1	1	0.988152
UP_KEYWORDS	Cell junction	31	4.17227	0.122458	GRB7, PRR7, FMN1, LIMD1, C4A, SHARPIN, GJC2, PARD6A, CCDC85C, RUSC1, CAMK2N1, RABAC1, DLGAP3, SNTA1, MPST, HOMER1, PDPK1, TMUB1, SCRIB, SORBS3, CAMSAP3, CLDN3, TRAF4, ADAM15, LRFN1, CLDN7, NEURL1, ZYX, AGRN, DSCAML1, PLEC	731	675	20581	1.29303	1	0.953674	0.92725
GOTERM_CC_DIRECT	GO:0045211~postsynaptic membrane	11	1.48048	0.280237	PRR7, HOMER1, DLG3, RUSC1, CAMK2N1, LRFN1, NEURL1, IQSEC3, TMUB1, SCRIB, DLGAP3	692	211	18224	1.37293	1	1	0.988152
Annotation Cluster 20	Enrichment Score: 0.8244665270835457
Category	Term	Count	%	PValue	Genes	List Total	Pop Hits	Pop Total	Fold Enrichment	Bonferroni	Benjamini	FDR
GOTERM_BP_DIRECT	GO:0030574~collagen catabolic process	6	0.807537	0.0894191	MMP11, COL18A1, ADAM15, MMP15, FURIN, CTSD	626	64	16792	2.51478	1	1	1
GOTERM_BP_DIRECT	GO:0022617~extracellular matrix disassembly	6	0.807537	0.152842	MMP11, ADAM15, MMP15, BSG, FURIN, HSPG2	626	76	16792	2.11771	1	1	1
UP_KEYWORDS	Cleavage on pair of basic residues	14	1.88425	0.245996	SCT, IGF2, FURIN, INS, POMC, MMP11, C4A, DPP7, VGF, ADAM15, NPW, MMP15, ADM2, PAM	731	294	20581	1.34069	1	1	0.974747
Annotation Cluster 21	Enrichment Score: 0.8100997145247476
Category	Term	Count	%	PValue	Genes	List Total	Pop Hits	Pop Total	Fold Enrichment	Bonferroni	Benjamini	FDR
UP_KEYWORDS	Symport	8	1.07672	0.107152	SLC36A1, SLC34A3, SLC23A2, SLC12A5, SLC12A6, SLC16A3, SLC25A22, MFSD4B	731	113	20581	1.99324	1	0.886236	0.861681
UP_KEYWORDS	Sodium transport	8	1.07672	0.122512	SLC34A3, TRPM2, SLC4A8, SLC23A2, FXYD2, HCN2, MFSD4B, SLC8A2	731	117	20581	1.9251	1	0.953674	0.92725
UP_KEYWORDS	Sodium	8	1.07672	0.151911	SLC34A3, TRPM2, SLC4A8, SLC23A2, FXYD2, HCN2, MFSD4B, SLC8A2	731	124	20581	1.81642	1	1	0.974747
GOTERM_BP_DIRECT	GO:0035725~sodium ion transmembrane transport	5	0.672948	0.288291	SLC34A3, TRPM2, SLC23A2, HCN2, SLC8A2	626	73	16792	1.83728	1	1	1
Annotation Cluster 22	Enrichment Score: 0.7880788125730678
Category	Term	Count	%	PValue	Genes	List Total	Pop Hits	Pop Total	Fold Enrichment	Bonferroni	Benjamini	FDR
GOTERM_BP_DIRECT	GO:0070125~mitochondrial translational elongation	7	0.942127	0.0968768	MRPL41, MRPS24, MRPS12, MRPL28, MRPL23, AURKAIP1, MRPL54	626	85	16792	2.20906	1	1	1
GOTERM_BP_DIRECT	GO:0070126~mitochondrial translational termination	7	0.942127	0.101064	MRPL41, MRPS24, MRPS12, MRPL28, MRPL23, AURKAIP1, MRPL54	626	86	16792	2.18337	1	1	1
GOTERM_BP_DIRECT	GO:0032543~mitochondrial translation	4	0.538358	0.148993	MRPS24, MRPS12, PTRH1, MRPL23	626	36	16792	2.98048	1	1	1
GOTERM_CC_DIRECT	GO:0005762~mitochondrial large ribosomal subunit	4	0.538358	0.273687	MRPL41, MRPL28, MRPL23, MRPL54	692	48	18224	2.19461	1	1	0.988152
GOTERM_CC_DIRECT	GO:0005761~mitochondrial ribosome	3	0.403769	0.287322	MRPS24, MRPS12, MRPL28	692	28	18224	2.82164	1	1	0.988152
Annotation Cluster 23	Enrichment Score: 0.7787862725258983
Category	Term	Count	%	PValue	Genes	List Total	Pop Hits	Pop Total	Fold Enrichment	Bonferroni	Benjamini	FDR
KEGG_PATHWAY	hsa04012:ErbB signaling pathway	7	0.942127	0.116499	STAT5B, SHC2, BAD, PLCG2, PAK6, CBL, PAK4	265	87	6879	2.08861	1	1	1
KEGG_PATHWAY	hsa05220:Chronic myeloid leukemia	6	0.807537	0.141848	STAT5B, SHC2, CDKN2A, BAD, E2F1, CBL	265	72	6879	2.16321	1	1	1
KEGG_PATHWAY	hsa04910:Insulin signaling pathway	8	1.07672	0.278929	G6PC2, SHC2, G6PC3, PDPK1, BAD, CBL, SH2B2, INS	265	138	6879	1.50484	1	1	1
Annotation Cluster 24	Enrichment Score: 0.7466282567754274
Category	Term	Count	%	PValue	Genes	List Total	Pop Hits	Pop Total	Fold Enrichment	Bonferroni	Benjamini	FDR
GOTERM_CC_DIRECT	GO:0005779~integral component of peroxisomal membrane	3	0.403769	0.108882	PEX16, FIS1, ABCD1	692	15	18224	5.26705	1	1	0.988152
GOTERM_CC_DIRECT	GO:0005777~peroxisome	7	0.942127	0.202401	PEX16, FIS1, PRDX5, PMVK, MIEF2, MVD, ABCD1	692	104	18224	1.77257	1	1	0.988152
UP_KEYWORDS	Peroxisome	6	0.807537	0.261183	PEX16, FIS1, PRDX5, ACOT8, PMVK, ABCD1	731	97	20581	1.74152	1	1	0.974747
Annotation Cluster 25	Enrichment Score: 0.7448074105479896
Category	Term	Count	%	PValue	Genes	List Total	Pop Hits	Pop Total	Fold Enrichment	Bonferroni	Benjamini	FDR
UP_KEYWORDS	Endocytosis	8	1.07672	0.138932	HIP1, LRP1, CALY, FKBP15, PACSIN3, LRP3, EPN1, EPN2	731	121	20581	1.86146	1	1	0.974747
GOTERM_CC_DIRECT	GO:0005905~clathrin-coated pit	5	0.672948	0.154964	AMN, LRP1, CDHR5, LRP3, EPN1	692	55	18224	2.39411	1	1	0.988152
UP_KEYWORDS	Coated pit	4	0.538358	0.270735	AMN, LRP1, LRP3, EPN1	731	51	20581	2.2082	1	1	0.974747
Annotation Cluster 26	Enrichment Score: 0.743119509666821
Category	Term	Count	%	PValue	Genes	List Total	Pop Hits	Pop Total	Fold Enrichment	Bonferroni	Benjamini	FDR
GOTERM_MF_DIRECT	GO:0004842~ubiquitin-protein transferase activity	19	2.5572	0.0680166	AREL1, HERC2P3, FBXO2, RNF208, NOSIP, NEDD4L, CBL, RNF5, ANAPC11, SHARPIN, CDC34, TRIM28, TRAF4, HERC1, UBE2S, NEURL1, STUB1, RNF187, UBE2M	631	329	16881	1.54499	1	1	1
KEGG_PATHWAY	hsa04120:Ubiquitin mediated proteolysis	9	1.21131	0.155621	CDC34, HERC1, UBE2S, FBXO2, NEDD4L, STUB1, CBL, UBE2M, ANAPC11	265	137	6879	1.7053	1	1	1
GOTERM_MF_DIRECT	GO:0016874~ligase activity	14	1.88425	0.210226	AREL1, IRF2BP1, NOSIP, NEDD4L, LIG3, CBL, RNF5, GCAT, TRIM28, HERC1, TMEM129, NEURL1, STUB1, RNF187	631	270	16881	1.38718	1	1	1
UP_KEYWORDS	Ubl conjugation pathway	29	3.9031	0.233047	URM1, PHF23, NEDD4L, CBL, RNF5, ANAPC11, UBL5, SHARPIN, MAP1LC3A, HERC1, TRIM28, TMEM129, SOCS7, AREL1, FBXW5, CDKN2A, FBXO2, FBXW9, IRF2BP1, NOSIP, FBXL16, CDC34, UBE2S, NEURL1, STUB1, KCTD11, KCTD17, UBE2M, RNF187	731	680	20581	1.20071	1	1	0.974747
UP_KEYWORDS	Ligase	16	2.15343	0.252267	IRF2BP1, NOSIP, NEDD4L, LIG3, CBL, RNF5, ACSF3, GCAT, TRIM28, TMEM129, NEURL1, STUB1, SLC27A5, RNF187, UBE2M, SLC27A4	731	347	20581	1.29819	1	1	0.974747
GOTERM_BP_DIRECT	GO:0016567~protein ubiquitination	17	2.28802	0.265832	FBXW5, HERC2P3, FBXO2, NOSIP, NEDD4L, CBL, RNF5, ANAPC11, CDC34, TRIM28, TRAF4, HERC1, UVSSA, STUB1, KCTD11, SOCS7, UBE2M	626	359	16792	1.27023	1	1	1
Annotation Cluster 27	Enrichment Score: 0.7257762608111136
Category	Term	Count	%	PValue	Genes	List Total	Pop Hits	Pop Total	Fold Enrichment	Bonferroni	Benjamini	FDR
UP_KEYWORDS	Epilepsy	8	1.07672	0.165431	ARHGEF9, CASR, SLC12A5, KCNMA1, KCNQ2, SLC25A22, CACNA1H, CERS1	731	127	20581	1.77352	1	1	0.974747
UP_KEYWORDS	Potassium	8	1.07672	0.174731	SLC12A5, NAXE, FXYD2, KCNMA1, KCNC4, KCNQ2, SLC12A6, HCN2	731	129	20581	1.74602	1	1	0.974747
UP_KEYWORDS	Potassium transport	7	0.942127	0.229976	SLC12A5, FXYD2, KCNMA1, KCNC4, KCNQ2, SLC12A6, HCN2	731	116	20581	1.69898	1	1	0.974747
Annotation Cluster 28	Enrichment Score: 0.7251158091998554
Category	Term	Count	%	PValue	Genes	List Total	Pop Hits	Pop Total	Fold Enrichment	Bonferroni	Benjamini	FDR
UP_KEYWORDS	4Fe-4S	4	0.538358	0.142658	NDUFS8, NDUFS7, NTHL1, NUBP2	731	37	20581	3.04374	1	1	0.974747
UP_KEYWORDS	Iron-sulfur	5	0.672948	0.163399	NDUFS8, NDUFS7, NTHL1, CISD3, NUBP2	731	60	20581	2.34622	1	1	0.974747
GOTERM_MF_DIRECT	GO:0051539~4 iron, 4 sulfur cluster binding	4	0.538358	0.205944	NDUFS8, NDUFS7, NTHL1, NUBP2	631	42	16881	2.54788	1	1	1
UP_KEYWORDS	Iron	15	2.01884	0.261965	EGLN2, KDM5D, HAAO, OGFOD3, P3H3, ALKBH7, CISD3, NUBP2, CYB561D2, NDUFS8, NDUFS7, NTHL1, CYC1, MELTF, FTL	731	324	20581	1.30345	1	1	0.974747
Annotation Cluster 29	Enrichment Score: 0.6291378074627038
Category	Term	Count	%	PValue	Genes	List Total	Pop Hits	Pop Total	Fold Enrichment	Bonferroni	Benjamini	FDR
UP_KEYWORDS	Dioxygenase	6	0.807537	0.171859	KDM5D, EGLN2, HAAO, OGFOD3, P3H3, ALKBH7	731	83	20581	2.03527	1	1	0.974747
UP_KEYWORDS	Iron	15	2.01884	0.261965	EGLN2, KDM5D, HAAO, OGFOD3, P3H3, ALKBH7, CISD3, NUBP2, CYB561D2, NDUFS8, NDUFS7, NTHL1, CYC1, MELTF, FTL	731	324	20581	1.30345	1	1	0.974747
GOTERM_BP_DIRECT	GO:0055114~oxidation-reduction process	26	3.49933	0.287853	KDM5D, HAAO, OGFOD3, ECSIT, ALKBH7, HSD17B8, TM7SF2, CYB561D2, PRDX5, AKR7A2, PRODH, VKORC1, HSD3B7, EGLN2, PTGES2, DCXR, PYCR1, P3H3, GFER, ALDH4A1, NDUFS7, SCO2, ALDH16A1, DEGS2, PAM, MSRB1	626	592	16792	1.17809	1	1	1
Annotation Cluster 30	Enrichment Score: 0.6139258791139763
Category	Term	Count	%	PValue	Genes	List Total	Pop Hits	Pop Total	Fold Enrichment	Bonferroni	Benjamini	FDR
UP_KEYWORDS	Amidation	4	0.538358	0.213582	POMC, VGF, SCT, ADM2	731	45	20581	2.50263	1	1	0.974747
UP_KEYWORDS	Cleavage on pair of basic residues	14	1.88425	0.245996	SCT, IGF2, FURIN, INS, POMC, MMP11, C4A, DPP7, VGF, ADAM15, NPW, MMP15, ADM2, PAM	731	294	20581	1.34069	1	1	0.974747
GOTERM_MF_DIRECT	GO:0005179~hormone activity	6	0.807537	0.273987	POMC, VGF, SCT, ADM2, IGF2, INS	631	94	16881	1.70762	1	1	1
