## Supplementary material for "Glucose-dependent miR-125b is a negative regulator of β-cell function": Sup_Table8

### Sheet: gsea_report_for_na_pos_
Supplemental Table 8. GSEA of genes ranked by fold change upon infection with pAd-MIR125B vs control in Human islets: Up-regulated KEGG pathway terms
NAME	GS<br> follow link to MSigDB	GS DETAILS	SIZE	ES	NES	NOM p-val	FDR q-val	FWER p-val	RANK AT MAX	LEADING EDGE
KEGG_RIBOSOME	KEGG_RIBOSOME	Details ...	85	0.576343	2.03732	0	0.00757955	0.01	6060	tags=76%, list=35%, signal=117%
KEGG_NEUROACTIVE_LIGAND_RECEPTOR_INTERACTION	KEGG_NEUROACTIVE_LIGAND_RECEPTOR_INTERACTION	Details ...	119	0.513844	1.91022	0	0.0202602	0.053	2746	tags=38%, list=16%, signal=45%
KEGG_CALCIUM_SIGNALING_PATHWAY	KEGG_CALCIUM_SIGNALING_PATHWAY	Details ...	117	0.48521	1.79087	0	0.0589152	0.217	2765	tags=32%, list=16%, signal=37%
KEGG_BASAL_CELL_CARCINOMA	KEGG_BASAL_CELL_CARCINOMA	Details ...	42	0.54688	1.7387	0.00580551	0.0821586	0.37	3910	tags=48%, list=22%, signal=61%
KEGG_ECM_RECEPTOR_INTERACTION	KEGG_ECM_RECEPTOR_INTERACTION	Details ...	67	0.482126	1.66123	0.00131752	0.149137	0.629	3808	tags=45%, list=22%, signal=57%
KEGG_OLFACTORY_TRANSDUCTION	KEGG_OLFACTORY_TRANSDUCTION	Details ...	27	0.574526	1.64783	0.0136157	0.139047	0.672	2701	tags=37%, list=16%, signal=44%
KEGG_RETINOL_METABOLISM	KEGG_RETINOL_METABOLISM	Details ...	20	0.601215	1.64369	0.0139969	0.12476	0.69	1297	tags=30%, list=7%, signal=32%
KEGG_TASTE_TRANSDUCTION	KEGG_TASTE_TRANSDUCTION	Details ...	18	0.615481	1.61742	0.0189655	0.140428	0.779	3327	tags=56%, list=19%, signal=69%
KEGG_SYSTEMIC_LUPUS_ERYTHEMATOSUS	KEGG_SYSTEMIC_LUPUS_ERYTHEMATOSUS	Details ...	51	0.477335	1.55609	0.0237099	0.210455	0.91	3264	tags=41%, list=19%, signal=51%
KEGG_LONG_TERM_POTENTIATION	KEGG_LONG_TERM_POTENTIATION	Details ...	57	0.46295	1.54308	0.0245232	0.210489	0.937	3735	tags=40%, list=21%, signal=51%
KEGG_ABC_TRANSPORTERS	KEGG_ABC_TRANSPORTERS	Details ...	36	0.505082	1.53311	0.0250368	0.208011	0.949	2280	tags=25%, list=13%, signal=29%
KEGG_GRAFT_VERSUS_HOST_DISEASE	KEGG_GRAFT_VERSUS_HOST_DISEASE	Details ...	18	0.570103	1.50901	0.0561056	0.230342	0.974	3008	tags=39%, list=17%, signal=47%
KEGG_GLYCOSAMINOGLYCAN_BIOSYNTHESIS_CHONDROITIN_SULFATE	KEGG_GLYCOSAMINOGLYCAN_BIOSYNTHESIS_CHONDROITIN_SULFATE	Details ...	21	0.535843	1.45471	0.0724876	0.31989	0.999	3150	tags=38%, list=18%, signal=46%
KEGG_GLYCOSAMINOGLYCAN_BIOSYNTHESIS_HEPARAN_SULFATE	KEGG_GLYCOSAMINOGLYCAN_BIOSYNTHESIS_HEPARAN_SULFATE	Details ...	24	0.520137	1.43076	0.0768025	0.350604	1	1345	tags=21%, list=8%, signal=23%
KEGG_DILATED_CARDIOMYOPATHY	KEGG_DILATED_CARDIOMYOPATHY	Details ...	65	0.418609	1.42784	0.06	0.335192	1	3889	tags=45%, list=22%, signal=57%
KEGG_CELL_ADHESION_MOLECULES_CAMS	KEGG_CELL_ADHESION_MOLECULES_CAMS	Details ...	97	0.396006	1.41199	0.0423077	0.3502	1	2640	tags=26%, list=15%, signal=30%
KEGG_HEDGEHOG_SIGNALING_PATHWAY	KEGG_HEDGEHOG_SIGNALING_PATHWAY	Details ...	37	0.445488	1.36644	0.093617	0.438727	1	3798	tags=41%, list=22%, signal=52%
KEGG_MELANOGENESIS	KEGG_MELANOGENESIS	Details ...	80	0.386577	1.36061	0.0706806	0.430115	1	3798	tags=36%, list=22%, signal=46%
KEGG_ONE_CARBON_POOL_BY_FOLATE	KEGG_ONE_CARBON_POOL_BY_FOLATE	Details ...	17	0.531171	1.35802	0.137987	0.414689	1	3492	tags=47%, list=20%, signal=59%
KEGG_VASCULAR_SMOOTH_MUSCLE_CONTRACTION	KEGG_VASCULAR_SMOOTH_MUSCLE_CONTRACTION	Details ...	86	0.38533	1.35503	0.0575448	0.400889	1	3735	tags=36%, list=21%, signal=46%
KEGG_DNA_REPLICATION	KEGG_DNA_REPLICATION		35	0.437058	1.34066	0.105951	0.415237	1	5245	tags=43%, list=30%, signal=61%
KEGG_HEMATOPOIETIC_CELL_LINEAGE	KEGG_HEMATOPOIETIC_CELL_LINEAGE		45	0.410802	1.33053	0.11288	0.420405	1	1088	tags=16%, list=6%, signal=17%
KEGG_ARRHYTHMOGENIC_RIGHT_VENTRICULAR_CARDIOMYOPATHY_ARVC	KEGG_ARRHYTHMOGENIC_RIGHT_VENTRICULAR_CARDIOMYOPATHY_ARVC		57	0.402278	1.32717	0.102319	0.411075	1	3318	tags=33%, list=19%, signal=41%
KEGG_FOCAL_ADHESION	KEGG_FOCAL_ADHESION		171	0.342407	1.32226	0.0516432	0.406843	1	3840	tags=32%, list=22%, signal=41%
KEGG_PRION_DISEASES	KEGG_PRION_DISEASES		26	0.455257	1.31682	0.136701	0.402811	1	3738	tags=38%, list=21%, signal=49%
KEGG_NOTCH_SIGNALING_PATHWAY	KEGG_NOTCH_SIGNALING_PATHWAY		44	0.403831	1.28699	0.167862	0.456075	1	4189	tags=41%, list=24%, signal=54%
KEGG_PRIMARY_IMMUNODEFICIENCY	KEGG_PRIMARY_IMMUNODEFICIENCY		16	0.487823	1.24766	0.226351	0.540308	1	2144	tags=31%, list=12%, signal=36%
KEGG_GLYCINE_SERINE_AND_THREONINE_METABOLISM	KEGG_GLYCINE_SERINE_AND_THREONINE_METABOLISM		25	0.428532	1.20778	0.212894	0.637417	1	1158	tags=16%, list=7%, signal=17%
KEGG_ANTIGEN_PROCESSING_AND_PRESENTATION	KEGG_ANTIGEN_PROCESSING_AND_PRESENTATION		48	0.369289	1.18918	0.233146	0.672191	1	3532	tags=35%, list=20%, signal=44%
KEGG_DRUG_METABOLISM_OTHER_ENZYMES	KEGG_DRUG_METABOLISM_OTHER_ENZYMES		26	0.419036	1.182	0.25303	0.671197	1	588	tags=12%, list=3%, signal=12%
KEGG_AXON_GUIDANCE	KEGG_AXON_GUIDANCE		114	0.319939	1.18077	0.186358	0.653968	1	4588	tags=35%, list=26%, signal=47%
KEGG_VEGF_SIGNALING_PATHWAY	KEGG_VEGF_SIGNALING_PATHWAY		61	0.345557	1.16738	0.229465	0.674239	1	4682	tags=41%, list=27%, signal=56%
KEGG_CARDIAC_MUSCLE_CONTRACTION	KEGG_CARDIAC_MUSCLE_CONTRACTION		54	0.3525	1.16111	0.235294	0.671079	1	4163	tags=28%, list=24%, signal=36%
KEGG_HYPERTROPHIC_CARDIOMYOPATHY_HCM	KEGG_HYPERTROPHIC_CARDIOMYOPATHY_HCM		60	0.340454	1.14256	0.257066	0.706396	1	3373	tags=35%, list=19%, signal=43%
KEGG_GLYCOSPHINGOLIPID_BIOSYNTHESIS_LACTO_AND_NEOLACTO_SERIES	KEGG_GLYCOSPHINGOLIPID_BIOSYNTHESIS_LACTO_AND_NEOLACTO_SERIES		24	0.398879	1.13756	0.309451	0.70047	1	3063	tags=33%, list=18%, signal=40%
KEGG_GAP_JUNCTION	KEGG_GAP_JUNCTION		74	0.327256	1.13595	0.258322	0.685242	1	3840	tags=35%, list=22%, signal=45%
KEGG_AMYOTROPHIC_LATERAL_SCLEROSIS_ALS	KEGG_AMYOTROPHIC_LATERAL_SCLEROSIS_ALS		48	0.350118	1.12242	0.289511	0.704504	1	700	tags=10%, list=4%, signal=11%
KEGG_MAPK_SIGNALING_PATHWAY	KEGG_MAPK_SIGNALING_PATHWAY		219	0.276771	1.09809	0.28683	0.756648	1	3731	tags=27%, list=21%, signal=34%
KEGG_NATURAL_KILLER_CELL_MEDIATED_CYTOTOXICITY	KEGG_NATURAL_KILLER_CELL_MEDIATED_CYTOTOXICITY		82	0.312257	1.09118	0.32956	0.757942	1	3033	tags=26%, list=17%, signal=31%
KEGG_FC_GAMMA_R_MEDIATED_PHAGOCYTOSIS	KEGG_FC_GAMMA_R_MEDIATED_PHAGOCYTOSIS		84	0.306419	1.08598	0.330739	0.755176	1	5004	tags=32%, list=29%, signal=45%
KEGG_STARCH_AND_SUCROSE_METABOLISM	KEGG_STARCH_AND_SUCROSE_METABOLISM		26	0.382997	1.07708	0.370149	0.762364	1	1135	tags=12%, list=7%, signal=12%
KEGG_SPLICEOSOME	KEGG_SPLICEOSOME		126	0.290277	1.07652	0.333333	0.746222	1	4461	tags=26%, list=26%, signal=35%
KEGG_ENDOCYTOSIS	KEGG_ENDOCYTOSIS		169	0.273775	1.06978	0.337995	0.747766	1	3730	tags=27%, list=21%, signal=34%
KEGG_AUTOIMMUNE_THYROID_DISEASE	KEGG_AUTOIMMUNE_THYROID_DISEASE		16	0.412034	1.04593	0.416409	0.795315	1	3008	tags=38%, list=17%, signal=45%
KEGG_LEISHMANIA_INFECTION	KEGG_LEISHMANIA_INFECTION		54	0.314191	1.04443	0.406417	0.781838	1	3318	tags=28%, list=19%, signal=34%
KEGG_NEUROTROPHIN_SIGNALING_PATHWAY	KEGG_NEUROTROPHIN_SIGNALING_PATHWAY		116	0.283006	1.04104	0.395152	0.77331	1	3034	tags=21%, list=17%, signal=25%
KEGG_WNT_SIGNALING_PATHWAY	KEGG_WNT_SIGNALING_PATHWAY		127	0.278076	1.0371	0.387805	0.767534	1	3658	tags=25%, list=21%, signal=32%
KEGG_LEUKOCYTE_TRANSENDOTHELIAL_MIGRATION	KEGG_LEUKOCYTE_TRANSENDOTHELIAL_MIGRATION		95	0.291588	1.03585	0.404255	0.754373	1	2843	tags=20%, list=16%, signal=24%
KEGG_ALANINE_ASPARTATE_AND_GLUTAMATE_METABOLISM	KEGG_ALANINE_ASPARTATE_AND_GLUTAMATE_METABOLISM		30	0.333651	0.991063	0.498485	0.858829	1	1365	tags=13%, list=8%, signal=14%
KEGG_FC_EPSILON_RI_SIGNALING_PATHWAY	KEGG_FC_EPSILON_RI_SIGNALING_PATHWAY		61	0.29286	0.990883	0.494055	0.842298	1	4792	tags=41%, list=28%, signal=56%
KEGG_GNRH_SIGNALING_PATHWAY	KEGG_GNRH_SIGNALING_PATHWAY		78	0.281486	0.977308	0.507853	0.860414	1	4682	tags=40%, list=27%, signal=54%
KEGG_REGULATION_OF_ACTIN_CYTOSKELETON	KEGG_REGULATION_OF_ACTIN_CYTOSKELETON		173	0.249906	0.970926	0.538106	0.860409	1	4098	tags=23%, list=24%, signal=30%
KEGG_LONG_TERM_DEPRESSION	KEGG_LONG_TERM_DEPRESSION		52	0.292489	0.962608	0.543056	0.86537	1	3735	tags=35%, list=21%, signal=44%
KEGG_HISTIDINE_METABOLISM	KEGG_HISTIDINE_METABOLISM		24	0.33152	0.954153	0.52439	0.871479	1	1886	tags=17%, list=11%, signal=19%
KEGG_COMPLEMENT_AND_COAGULATION_CASCADES	KEGG_COMPLEMENT_AND_COAGULATION_CASCADES		48	0.292254	0.943234	0.55144	0.882725	1	3406	tags=29%, list=20%, signal=36%
KEGG_DORSO_VENTRAL_AXIS_FORMATION	KEGG_DORSO_VENTRAL_AXIS_FORMATION		22	0.341253	0.938188	0.530903	0.87968	1	2059	tags=18%, list=12%, signal=21%
KEGG_CHEMOKINE_SIGNALING_PATHWAY	KEGG_CHEMOKINE_SIGNALING_PATHWAY		137	0.244047	0.923642	0.627404	0.899175	1	4077	tags=31%, list=23%, signal=40%
KEGG_PATHWAYS_IN_CANCER	KEGG_PATHWAYS_IN_CANCER		281	0.219697	0.887328	0.731551	0.969739	1	3840	tags=23%, list=22%, signal=29%
KEGG_PHOSPHATIDYLINOSITOL_SIGNALING_SYSTEM	KEGG_PHOSPHATIDYLINOSITOL_SIGNALING_SYSTEM		66	0.259851	0.883458	0.641232	0.962267	1	4682	tags=35%, list=27%, signal=48%
KEGG_TYPE_II_DIABETES_MELLITUS	KEGG_TYPE_II_DIABETES_MELLITUS		40	0.289133	0.882822	0.637016	0.94783	1	3501	tags=28%, list=20%, signal=34%
KEGG_PROGESTERONE_MEDIATED_OOCYTE_MATURATION	KEGG_PROGESTERONE_MEDIATED_OOCYTE_MATURATION		76	0.248874	0.865376	0.681102	0.971338	1	4667	tags=37%, list=27%, signal=50%
KEGG_T_CELL_RECEPTOR_SIGNALING_PATHWAY	KEGG_T_CELL_RECEPTOR_SIGNALING_PATHWAY		84	0.240604	0.854613	0.720721	0.97848	1	4629	tags=30%, list=27%, signal=40%
KEGG_BASE_EXCISION_REPAIR	KEGG_BASE_EXCISION_REPAIR		33	0.284911	0.850642	0.676946	0.97183	1	2111	tags=15%, list=12%, signal=17%
KEGG_TGF_BETA_SIGNALING_PATHWAY	KEGG_TGF_BETA_SIGNALING_PATHWAY		74	0.246535	0.848723	0.708058	0.960594	1	3423	tags=26%, list=20%, signal=32%
KEGG_BETA_ALANINE_METABOLISM	KEGG_BETA_ALANINE_METABOLISM		20	0.299729	0.815317	0.708268	1	1	1158	tags=10%, list=7%, signal=11%
KEGG_OOCYTE_MEIOSIS	KEGG_OOCYTE_MEIOSIS		98	0.221573	0.792426	0.826947	1	1	2958	tags=17%, list=17%, signal=21%
KEGG_VIRAL_MYOCARDITIS	KEGG_VIRAL_MYOCARDITIS		47	0.250728	0.788582	0.772028	1	1	3008	tags=30%, list=17%, signal=36%
KEGG_GALACTOSE_METABOLISM	KEGG_GALACTOSE_METABOLISM		22	0.277168	0.767781	0.779051	1	1	112	tags=5%, list=1%, signal=5%
KEGG_B_CELL_RECEPTOR_SIGNALING_PATHWAY	KEGG_B_CELL_RECEPTOR_SIGNALING_PATHWAY		64	0.229628	0.765661	0.816712	1	1	4682	tags=33%, list=27%, signal=45%
KEGG_GLIOMA	KEGG_GLIOMA		57	0.226408	0.761398	0.825726	1	1	2974	tags=18%, list=17%, signal=21%
KEGG_CELL_CYCLE	KEGG_CELL_CYCLE		119	0.203051	0.748105	0.904762	1	1	3832	tags=23%, list=22%, signal=29%
KEGG_ENDOMETRIAL_CANCER	KEGG_ENDOMETRIAL_CANCER		48	0.224707	0.726642	0.838256	1	1	2974	tags=17%, list=17%, signal=20%
KEGG_PROSTATE_CANCER	KEGG_PROSTATE_CANCER		81	0.206465	0.724521	0.881735	1	1	3339	tags=19%, list=19%, signal=23%
KEGG_COLORECTAL_CANCER	KEGG_COLORECTAL_CANCER		60	0.214592	0.719283	0.899183	1	1	3266	tags=18%, list=19%, signal=22%
KEGG_HUNTINGTONS_DISEASE	KEGG_HUNTINGTONS_DISEASE		163	0.184527	0.712409	0.949942	1	1	5069	tags=24%, list=29%, signal=33%
KEGG_ALZHEIMERS_DISEASE	KEGG_ALZHEIMERS_DISEASE		146	0.186897	0.709747	0.93943	1	1	4349	tags=19%, list=25%, signal=25%
KEGG_ERBB_SIGNALING_PATHWAY	KEGG_ERBB_SIGNALING_PATHWAY		80	0.194304	0.695975	0.921995	1	1	2974	tags=16%, list=17%, signal=20%
KEGG_TIGHT_JUNCTION	KEGG_TIGHT_JUNCTION		110	0.187512	0.692687	0.949755	1	1	2766	tags=17%, list=16%, signal=20%
KEGG_METABOLISM_OF_XENOBIOTICS_BY_CYTOCHROME_P450	KEGG_METABOLISM_OF_XENOBIOTICS_BY_CYTOCHROME_P450		31	0.228126	0.660878	0.913562	1	1	1615	tags=10%, list=9%, signal=11%
KEGG_CHRONIC_MYELOID_LEUKEMIA	KEGG_CHRONIC_MYELOID_LEUKEMIA		71	0.183654	0.621812	0.965473	1	1	4608	tags=28%, list=26%, signal=38%
KEGG_PORPHYRIN_AND_CHLOROPHYLL_METABOLISM	KEGG_PORPHYRIN_AND_CHLOROPHYLL_METABOLISM		24	0.222189	0.617752	0.930599	1	1	165	tags=4%, list=1%, signal=4%
KEGG_MISMATCH_REPAIR	KEGG_MISMATCH_REPAIR		22	0.211317	0.585381	0.956386	1	1	13722	tags=100%, list=79%, signal=473%
KEGG_NON_SMALL_CELL_LUNG_CANCER	KEGG_NON_SMALL_CELL_LUNG_CANCER		50	0.176048	0.578672	0.990071	1	1	2974	tags=16%, list=17%, signal=19%
KEGG_INTESTINAL_IMMUNE_NETWORK_FOR_IGA_PRODUCTION	KEGG_INTESTINAL_IMMUNE_NETWORK_FOR_IGA_PRODUCTION		23	0.203734	0.565924	0.950078	1	1	3318	tags=22%, list=19%, signal=27%
KEGG_TRYPTOPHAN_METABOLISM	KEGG_TRYPTOPHAN_METABOLISM		35	0.175712	0.528136	0.987234	1	1	3573	tags=17%, list=21%, signal=22%
KEGG_PARKINSONS_DISEASE	KEGG_PARKINSONS_DISEASE		117	0.119881	0.443251	1	1	1	4164	tags=18%, list=24%, signal=23%
KEGG_OXIDATIVE_PHOSPHORYLATION	KEGG_OXIDATIVE_PHOSPHORYLATION		117	0.117611	0.442128	1	1	1	6231	tags=33%, list=36%, signal=52%
KEGG_NUCLEOTIDE_EXCISION_REPAIR	KEGG_NUCLEOTIDE_EXCISION_REPAIR		43	0.0920405	0.289338	1	1	1	5245	tags=26%, list=30%, signal=37%

### Sheet: gsea_report_for_na_neg
Supplemental Table 8. GSEA of genes ranked by fold change upon infection with pAd-MIR125B vs control in Human islets: Down-regulated KEGG pathway terms
NAME	GS<br> follow link to MSigDB	GS DETAILS	SIZE	ES	NES	NOM p-val	FDR q-val	FWER p-val	RANK AT MAX	LEADING EDGE
KEGG_LYSOSOME	KEGG_LYSOSOME	Details ...	115	-0.445822	-2.00253	0	0.0696773	0.042	4704	tags=50%, list=27%, signal=69%
KEGG_AMINO_SUGAR_AND_NUCLEOTIDE_SUGAR_METABOLISM	KEGG_AMINO_SUGAR_AND_NUCLEOTIDE_SUGAR_METABOLISM	Details ...	41	-0.515659	-1.93652	0	0.072513	0.086	5488	tags=56%, list=32%, signal=82%
KEGG_STEROID_BIOSYNTHESIS	KEGG_STEROID_BIOSYNTHESIS	Details ...	16	-0.626402	-1.83543	0.0052356	0.114056	0.188	3646	tags=56%, list=21%, signal=71%
KEGG_VALINE_LEUCINE_AND_ISOLEUCINE_DEGRADATION	KEGG_VALINE_LEUCINE_AND_ISOLEUCINE_DEGRADATION	Details ...	42	-0.499113	-1.83406	0.00369004	0.0859735	0.189	6810	tags=67%, list=39%, signal=109%
KEGG_REGULATION_OF_AUTOPHAGY	KEGG_REGULATION_OF_AUTOPHAGY	Details ...	20	-0.522242	-1.62603	0.0315789	0.289071	0.585	4374	tags=45%, list=25%, signal=60%
KEGG_FRUCTOSE_AND_MANNOSE_METABOLISM	KEGG_FRUCTOSE_AND_MANNOSE_METABOLISM	Details ...	31	-0.485497	-1.62244	0.0185759	0.245182	0.594	5488	tags=45%, list=32%, signal=66%
KEGG_NICOTINATE_AND_NICOTINAMIDE_METABOLISM	KEGG_NICOTINATE_AND_NICOTINAMIDE_METABOLISM	Details ...	19	-0.533783	-1.61546	0.0222841	0.217741	0.607	4168	tags=47%, list=24%, signal=62%
KEGG_GLYCOLYSIS_GLUCONEOGENESIS	KEGG_GLYCOLYSIS_GLUCONEOGENESIS	Details ...	44	-0.432917	-1.59487	0.0130293	0.217673	0.652	5298	tags=43%, list=30%, signal=62%
KEGG_RIG_I_LIKE_RECEPTOR_SIGNALING_PATHWAY	KEGG_RIG_I_LIKE_RECEPTOR_SIGNALING_PATHWAY	Details ...	53	-0.411246	-1.58841	0.0239044	0.20109	0.661	3271	tags=34%, list=19%, signal=42%
KEGG_GLYCOSYLPHOSPHATIDYLINOSITOL_GPI_ANCHOR_BIOSYNTHESIS	KEGG_GLYCOSYLPHOSPHATIDYLINOSITOL_GPI_ANCHOR_BIOSYNTHESIS	Details ...	24	-0.474057	-1.51729	0.0538244	0.279885	0.832	4717	tags=42%, list=27%, signal=57%
KEGG_CITRATE_CYCLE_TCA_CYCLE	KEGG_CITRATE_CYCLE_TCA_CYCLE	Details ...	28	-0.440706	-1.50308	0.0306748	0.273578	0.851	5464	tags=54%, list=31%, signal=78%
KEGG_SPHINGOLIPID_METABOLISM	KEGG_SPHINGOLIPID_METABOLISM	Details ...	35	-0.416126	-1.44316	0.0751634	0.352014	0.925	4704	tags=51%, list=27%, signal=70%
KEGG_BUTANOATE_METABOLISM	KEGG_BUTANOATE_METABOLISM	Details ...	27	-0.419317	-1.4098	0.0752089	0.383272	0.947	6810	tags=56%, list=39%, signal=91%
KEGG_PROTEIN_EXPORT	KEGG_PROTEIN_EXPORT	Details ...	23	-0.441237	-1.39697	0.0979827	0.380616	0.961	7157	tags=65%, list=41%, signal=111%
KEGG_ARGININE_AND_PROLINE_METABOLISM	KEGG_ARGININE_AND_PROLINE_METABOLISM	Details ...	47	-0.364223	-1.37522	0.0825083	0.396716	0.965	6076	tags=60%, list=35%, signal=91%
KEGG_RNA_DEGRADATION	KEGG_RNA_DEGRADATION	Details ...	56	-0.351365	-1.35979	0.0596491	0.404043	0.973	6342	tags=54%, list=36%, signal=84%
KEGG_PEROXISOME	KEGG_PEROXISOME	Details ...	72	-0.326812	-1.3367	0.0513834	0.428453	0.986	5388	tags=56%, list=31%, signal=80%
KEGG_O_GLYCAN_BIOSYNTHESIS	KEGG_O_GLYCAN_BIOSYNTHESIS	Details ...	24	-0.413373	-1.33387	0.106849	0.410922	0.987	1760	tags=29%, list=10%, signal=32%
KEGG_TOLL_LIKE_RECEPTOR_SIGNALING_PATHWAY	KEGG_TOLL_LIKE_RECEPTOR_SIGNALING_PATHWAY	Details ...	78	-0.315538	-1.32234	0.0550847	0.412378	0.989	3516	tags=31%, list=20%, signal=38%
KEGG_SNARE_INTERACTIONS_IN_VESICULAR_TRANSPORT	KEGG_SNARE_INTERACTIONS_IN_VESICULAR_TRANSPORT	Details ...	36	-0.377696	-1.31977	0.104101	0.396495	0.989	6200	tags=53%, list=36%, signal=82%
KEGG_PYRUVATE_METABOLISM	KEGG_PYRUVATE_METABOLISM		35	-0.372821	-1.31752	0.112179	0.38114	0.99	5464	tags=57%, list=31%, signal=83%
KEGG_PYRIMIDINE_METABOLISM	KEGG_PYRIMIDINE_METABOLISM		92	-0.294332	-1.26696	0.0918367	0.466667	0.998	4617	tags=32%, list=27%, signal=43%
KEGG_PROPANOATE_METABOLISM	KEGG_PROPANOATE_METABOLISM		30	-0.371721	-1.25871	0.166163	0.46379	0.999	5022	tags=43%, list=29%, signal=61%
KEGG_VASOPRESSIN_REGULATED_WATER_REABSORPTION	KEGG_VASOPRESSIN_REGULATED_WATER_REABSORPTION		39	-0.338539	-1.24328	0.139456	0.479644	0.999	5532	tags=51%, list=32%, signal=75%
KEGG_N_GLYCAN_BIOSYNTHESIS	KEGG_N_GLYCAN_BIOSYNTHESIS		45	-0.330308	-1.24014	0.138614	0.467218	0.999	4944	tags=49%, list=28%, signal=68%
KEGG_P53_SIGNALING_PATHWAY	KEGG_P53_SIGNALING_PATHWAY		62	-0.304516	-1.21838	0.153584	0.498923	0.999	4338	tags=40%, list=25%, signal=54%
KEGG_BIOSYNTHESIS_OF_UNSATURATED_FATTY_ACIDS	KEGG_BIOSYNTHESIS_OF_UNSATURATED_FATTY_ACIDS		22	-0.388735	-1.21767	0.211538	0.482233	0.999	4784	tags=41%, list=28%, signal=56%
KEGG_SELENOAMINO_ACID_METABOLISM	KEGG_SELENOAMINO_ACID_METABOLISM		26	-0.356169	-1.1775	0.218563	0.561817	1	4545	tags=42%, list=26%, signal=57%
KEGG_APOPTOSIS	KEGG_APOPTOSIS		80	-0.274495	-1.16958	0.157658	0.563276	1	4226	tags=31%, list=24%, signal=41%
KEGG_GLYCEROPHOSPHOLIPID_METABOLISM	KEGG_GLYCEROPHOSPHOLIPID_METABOLISM		65	-0.282377	-1.13661	0.224	0.636681	1	4904	tags=42%, list=28%, signal=58%
KEGG_GLYCOSAMINOGLYCAN_DEGRADATION	KEGG_GLYCOSAMINOGLYCAN_DEGRADATION		18	-0.373347	-1.12297	0.308458	0.653727	1	3686	tags=50%, list=21%, signal=63%
KEGG_CYTOKINE_CYTOKINE_RECEPTOR_INTERACTION	KEGG_CYTOKINE_CYTOKINE_RECEPTOR_INTERACTION		148	-0.240496	-1.11436	0.18239	0.6575	1	2167	tags=20%, list=12%, signal=22%
KEGG_RNA_POLYMERASE	KEGG_RNA_POLYMERASE		29	-0.330694	-1.10976	0.30721	0.650201	1	6205	tags=34%, list=36%, signal=54%
KEGG_PENTOSE_PHOSPHATE_PATHWAY	KEGG_PENTOSE_PHOSPHATE_PATHWAY		22	-0.35255	-1.10415	0.304348	0.64771	1	7188	tags=55%, list=41%, signal=93%
KEGG_UBIQUITIN_MEDIATED_PROTEOLYSIS	KEGG_UBIQUITIN_MEDIATED_PROTEOLYSIS		131	-0.244335	-1.10024	0.22807	0.639433	1	5285	tags=40%, list=30%, signal=57%
KEGG_AMINOACYL_TRNA_BIOSYNTHESIS	KEGG_AMINOACYL_TRNA_BIOSYNTHESIS		41	-0.301194	-1.09312	0.302721	0.641857	1	6858	tags=61%, list=39%, signal=100%
KEGG_TYROSINE_METABOLISM	KEGG_TYROSINE_METABOLISM		28	-0.319041	-1.07106	0.338192	0.682146	1	5839	tags=43%, list=34%, signal=64%
KEGG_PROTEASOME	KEGG_PROTEASOME		41	-0.295412	-1.06209	0.327869	0.690235	1	7720	tags=54%, list=44%, signal=96%
KEGG_ARACHIDONIC_ACID_METABOLISM	KEGG_ARACHIDONIC_ACID_METABOLISM		30	-0.308988	-1.04636	0.345821	0.715344	1	4862	tags=47%, list=28%, signal=65%
KEGG_ADIPOCYTOKINE_SIGNALING_PATHWAY	KEGG_ADIPOCYTOKINE_SIGNALING_PATHWAY		59	-0.263323	-1.04609	0.388278	0.698345	1	3369	tags=27%, list=19%, signal=34%
KEGG_PPAR_SIGNALING_PATHWAY	KEGG_PPAR_SIGNALING_PATHWAY		47	-0.277859	-1.01963	0.429043	0.757953	1	2700	tags=26%, list=16%, signal=30%
KEGG_JAK_STAT_SIGNALING_PATHWAY	KEGG_JAK_STAT_SIGNALING_PATHWAY		98	-0.228473	-1.00276	0.457143	0.78953	1	3891	tags=31%, list=22%, signal=39%
KEGG_GLUTATHIONE_METABOLISM	KEGG_GLUTATHIONE_METABOLISM		44	-0.274563	-0.99012	0.479592	0.809005	1	4507	tags=34%, list=26%, signal=46%
KEGG_MATURITY_ONSET_DIABETES_OF_THE_YOUNG	KEGG_MATURITY_ONSET_DIABETES_OF_THE_YOUNG		22	-0.304528	-0.973258	0.475138	0.841031	1	2458	tags=32%, list=14%, signal=37%
KEGG_MTOR_SIGNALING_PATHWAY	KEGG_MTOR_SIGNALING_PATHWAY		47	-0.2529	-0.967691	0.529851	0.83815	1	3595	tags=30%, list=21%, signal=37%
KEGG_PANCREATIC_CANCER	KEGG_PANCREATIC_CANCER		66	-0.235746	-0.956498	0.512821	0.853986	1	4148	tags=32%, list=24%, signal=42%
KEGG_FATTY_ACID_METABOLISM	KEGG_FATTY_ACID_METABOLISM		34	-0.266884	-0.95432	0.514286	0.841839	1	3536	tags=29%, list=20%, signal=37%
KEGG_BLADDER_CANCER	KEGG_BLADDER_CANCER		40	-0.264933	-0.952911	0.487097	0.828759	1	3503	tags=33%, list=20%, signal=41%
KEGG_TYPE_I_DIABETES_MELLITUS	KEGG_TYPE_I_DIABETES_MELLITUS		25	-0.292016	-0.945868	0.521212	0.833113	1	1468	tags=20%, list=8%, signal=22%
KEGG_LYSINE_DEGRADATION	KEGG_LYSINE_DEGRADATION		43	-0.241647	-0.917857	0.593857	0.893365	1	4800	tags=33%, list=28%, signal=45%
KEGG_VIBRIO_CHOLERAE_INFECTION	KEGG_VIBRIO_CHOLERAE_INFECTION		47	-0.246868	-0.913552	0.597315	0.887317	1	5902	tags=45%, list=34%, signal=67%
KEGG_STEROID_HORMONE_BIOSYNTHESIS	KEGG_STEROID_HORMONE_BIOSYNTHESIS		23	-0.283022	-0.905984	0.565714	0.892091	1	3146	tags=39%, list=18%, signal=48%
KEGG_ETHER_LIPID_METABOLISM	KEGG_ETHER_LIPID_METABOLISM		23	-0.272348	-0.867304	0.646893	0.980098	1	6018	tags=52%, list=35%, signal=80%
KEGG_ALLOGRAFT_REJECTION	KEGG_ALLOGRAFT_REJECTION		16	-0.301532	-0.854059	0.638298	0.99422	1	2942	tags=31%, list=17%, signal=38%
KEGG_MELANOMA	KEGG_MELANOMA		55	-0.217077	-0.853296	0.73913	0.978174	1	3503	tags=25%, list=20%, signal=32%
KEGG_EPITHELIAL_CELL_SIGNALING_IN_HELICOBACTER_PYLORI_INFECTION	KEGG_EPITHELIAL_CELL_SIGNALING_IN_HELICOBACTER_PYLORI_INFECTION		61	-0.209835	-0.848848	0.752	0.971375	1	3685	tags=25%, list=21%, signal=31%
KEGG_PROXIMAL_TUBULE_BICARBONATE_RECLAMATION	KEGG_PROXIMAL_TUBULE_BICARBONATE_RECLAMATION		18	-0.280705	-0.826064	0.681818	1	1	5943	tags=56%, list=34%, signal=84%
KEGG_SMALL_CELL_LUNG_CANCER	KEGG_SMALL_CELL_LUNG_CANCER		78	-0.191254	-0.81467	0.827004	1	1	3437	tags=23%, list=20%, signal=29%
KEGG_THYROID_CANCER	KEGG_THYROID_CANCER		28	-0.243453	-0.808682	0.757475	1	1	3845	tags=39%, list=22%, signal=50%
KEGG_PURINE_METABOLISM	KEGG_PURINE_METABOLISM		139	-0.172254	-0.803232	0.930818	1	1	2203	tags=16%, list=13%, signal=18%
KEGG_CYSTEINE_AND_METHIONINE_METABOLISM	KEGG_CYSTEINE_AND_METHIONINE_METABOLISM		29	-0.238574	-0.795338	0.784884	1	1	5202	tags=41%, list=30%, signal=59%
KEGG_RENAL_CELL_CARCINOMA	KEGG_RENAL_CELL_CARCINOMA		66	-0.201378	-0.792343	0.829457	0.991739	1	3503	tags=27%, list=20%, signal=34%
KEGG_NITROGEN_METABOLISM	KEGG_NITROGEN_METABOLISM		16	-0.270285	-0.774755	0.759591	1	1	974	tags=19%, list=6%, signal=20%
KEGG_ACUTE_MYELOID_LEUKEMIA	KEGG_ACUTE_MYELOID_LEUKEMIA		52	-0.197118	-0.758913	0.873563	1	1	3503	tags=23%, list=20%, signal=29%
KEGG_NOD_LIKE_RECEPTOR_SIGNALING_PATHWAY	KEGG_NOD_LIKE_RECEPTOR_SIGNALING_PATHWAY		55	-0.193784	-0.755972	0.905594	1	1	2837	tags=18%, list=16%, signal=22%
KEGG_DRUG_METABOLISM_CYTOCHROME_P450	KEGG_DRUG_METABOLISM_CYTOCHROME_P450		30	-0.216159	-0.734239	0.846645	1	1	4742	tags=33%, list=27%, signal=46%
KEGG_BASAL_TRANSCRIPTION_FACTORS	KEGG_BASAL_TRANSCRIPTION_FACTORS		31	-0.210892	-0.723189	0.895899	1	1	1869	tags=19%, list=11%, signal=22%
KEGG_ADHERENS_JUNCTION	KEGG_ADHERENS_JUNCTION		69	-0.167944	-0.696078	0.971429	1	1	5977	tags=41%, list=34%, signal=62%
KEGG_HOMOLOGOUS_RECOMBINATION	KEGG_HOMOLOGOUS_RECOMBINATION		27	-0.207578	-0.694463	0.923304	1	1	4123	tags=30%, list=24%, signal=39%
KEGG_INOSITOL_PHOSPHATE_METABOLISM	KEGG_INOSITOL_PHOSPHATE_METABOLISM		48	-0.175496	-0.654145	0.960432	1	1	3959	tags=25%, list=23%, signal=32%
KEGG_GLYCEROLIPID_METABOLISM	KEGG_GLYCEROLIPID_METABOLISM		45	-0.178019	-0.63749	0.97048	1	1	2788	tags=20%, list=16%, signal=24%
KEGG_PHENYLALANINE_METABOLISM	KEGG_PHENYLALANINE_METABOLISM		15	-0.21084	-0.6137	0.94517	1	1	5839	tags=47%, list=34%, signal=70%
KEGG_INSULIN_SIGNALING_PATHWAY	KEGG_INSULIN_SIGNALING_PATHWAY		119	-0.134514	-0.609549	1	1	1	5901	tags=36%, list=34%, signal=54%
KEGG_ALDOSTERONE_REGULATED_SODIUM_REABSORPTION	KEGG_ALDOSTERONE_REGULATED_SODIUM_REABSORPTION		31	-0.172367	-0.595126	0.969325	1	1	3503	tags=23%, list=20%, signal=28%
KEGG_PATHOGENIC_ESCHERICHIA_COLI_INFECTION	KEGG_PATHOGENIC_ESCHERICHIA_COLI_INFECTION		49	-0.14736	-0.562528	0.992701	1	1	3753	tags=20%, list=22%, signal=26%
KEGG_CYTOSOLIC_DNA_SENSING_PATHWAY	KEGG_CYTOSOLIC_DNA_SENSING_PATHWAY		39	-0.154723	-0.552406	0.987616	0.989077	1	6836	tags=41%, list=39%, signal=67%
